# A community-curated, global atlas of *Bacillus cereus sensu lato* genomes for epidemiological surveillance

**DOI:** 10.1101/2023.12.20.572685

**Authors:** Vignesh Ramnath, Martin Larralde, Pedro Menchik, Ariel J. Buehler, Anna Sophia Harrand, Taejung Chung, Xiaoyuan Wei, Vishnu Raghuram, Hadrien Gourlé, Rian Pierneef, Itumeleng Matle, Marina Aspholm, Magnus Andersson, Rachel A. Cheng, Jasna Kovac, Johan Henriksson, Laura M. Carroll

## Abstract

The ability to cause foodborne illness, anthrax, and other infections has been attributed to numerous lineages within *Bacillus cereus sensu lato* (*s.l.*). However, existing pathogen surveillance databases facilitate dangerous pathogen misidentifications when applied to *B. cereus s.l.*, potentially hindering outbreak or bioterrorism attack response efforts. To address this, we developed BTyperDB (www.btyper.app), an atlas of *B. cereus s.l.* genomes with standardized, community-curated metadata. BTyperDB aggregates all publicly available *B. cereus s.l.* genomes (including >2,600 previously unassembled genomes) with novel genomes donated by laboratories around the world, nearly doubling the number of publicly available *B. cereus s.l.* genomes. To showcase its utility for pathogen surveillance, we use BTyperDB to identify emerging anthrax toxin- and capsule-harboring lineages. Overall, our study provides insight into the epidemiology of an under-studied group of emerging pathogens and highlights the benefits of inclusive, community-driven metadata FAIRification efforts.
