## Supplementary Table S2 for "A community-curated, global atlas of *Bacillus cereus sensu lato* genomes for epidemiological surveillance"

Supplementary Table S2. NCBI Taxonomy IDs queried in the initial genome search.
2923195
2920373
2920372
2920371
2920370
2920369
2920368
2920367
2920366
2920365
2920364
2920363
2920362
2920361
2920360
2920359
2920358
2920357
2920356
2920355
2920354
2920353
2920352
2920351
2920350
2920349
2920348
2920347
2920346
2920345
2920344
2920343
2920342
2920341
2920340
2920339
2920338
2920337
2920336
2920335
2920334
2920333
2920332
2920331
2920330
2920329
2920328
2920327
2920326
2920325
2920324
2920323
2920322
2920321
2920320
2920319
2920318
2920317
2920316
2920315
2920314
2920313
2920312
2920311
2920310
2920309
2920308
2920307
2920306
2920305
2920304
2920303
2920302
2920301
2920300
2920299
2920298
2920297
2920296
2920295
2920294
2920293
2920292
2920291
2920290
2920289
2920288
2920287
2920286
2794595
2794594
2794593
2794592
2794591
2794590
2794589
2794588
2794587
2794586
2794585
2794584
2794583
2794582
2750818
2559710
2494319
2338372
2268448
2217834
2217833
2217832
2217831
2217830
2217829
2217828
2217827
2217826
2217825
2217824
2217823
2217822
2217821
2217820
2217819
2217818
2217817
2217816
2217815
2217814
2053832
2034613
2034518
2026194
2026193
2026192
2026191
2026190
2026189
2026188
2026187
2026186
1983460
1983415
1973494
1973493
1973492
1973491
1973490
1973489
1892404
1890302
1856678
1856559
1856558
1839798
1836597
1836335
1826752
1765958
1765957
1679869
1617931
1617930
1617929
1617928
1617927
1497185
1497184
1497183
1497182
1497181
1497180
1497179
1497178
1497177
1497176
1461024
1454382
1452729
1452727
1449979
1447545
1441464
1441463
1439874
1437442
1436724
1435357
1431339
1423143
1423142
1423139
1420588
1417985
1415784
1412844
1412843
1412842
1411659
1411658
1411082
1392837
1391189
1348059
1347791
1346833
1346832
1344002
1344001
1344000
1343999
1340496
1330043
1324966
1306023
1302860
1297868
1297867
1297866
1292095
1292094
1292093
1292092
1292091
1292090
1292089
1292088
1286404
1279365
1261129
1257079
1248437
1248436
1248431
1248421
1245029
1238885
1235825
1232203
1227359
1227358
1225787
1220585
1218175
1217984
1217737
1213182
1211117
1195464
1179100
1163722
1157945
1157493
1136079
1126681
1085389
1085388
1085386
1085379
1081943
1053250
1053249
1053248
1053247
1053246
1053245
1053244
1053243
1053242
1053241
1053240
1053239
1053238
1053237
1053236
1053235
1053234
1053233
1053232
1053231
1053230
1053229
1053228
1053227
1053226
1053225
1053224
1053223
1053222
1053221
1053220
1053219
1053218
1053217
1053216
1053215
1053214
1053213
1053212
1053211
1053210
1053209
1053208
1053207
1053206
1053205
1053204
1053203
1053202
1053201
1053200
1053199
1053198
1053197
1053196
1053195
1053194
1053193
1053192
1053191
1053190
1053189
1053188
1053187
1053186
1053185
1053184
1053183
1053182
1053181
1053180
1053179
1053178
1053177
1053176
1053175
1053174
1053173
1053172
1053171
1053170
1053169
1053168
1053167
1053166
1042875
1042874
1042873
1003239
1001229
930170
870739
795890
795889
795888
795887
795886
768494
755061
755060
755059
755058
743835
718224
718223
718222
718221
718220
716547
714359
707259
699184
695755
695754
695753
695752
695751
694568
694567
673518
665957
658666
637380
634496
592025
592021
580165
574376
574375
572264
570416
568206
541229
529122
529121
527032
527031
527030
527029
527028
527027
527026
527025
527024
527023
527022
527021
527020
527019
527000
526999
526998
526997
526994
526993
526992
526991
526990
526989
526988
526987
526986
526985
526984
526983
526982
526981
526980
526979
526978
526977
526976
526975
526974
526973
526972
526971
526970
526969
526968
526967
526966
526965
486624
486623
486622
486621
486620
486619
485386
485385
485384
482075
482074
482073
482072
482071
482070
482069
482068
482067
482066
482065
482064
482063
482062
482061
475791
475789
451709
451708
451707
439028
430906
412694
411155
405917
405536
405535
405534
405533
405532
405531
394220
391699
371157
361100
359377
347495
340954
340953
339854
339658
334406
315749
315730
297175
288681
281309
280477
280355
280354
269801
262047
261594
261591
260799
258718
257986
257985
255201
255200
255199
247873
247872
247871
247870
247869
247868
247867
247866
247865
247864
247863
247862
247861
247860
247859
247858
247857
247856
247855
247854
247853
247852
247851
247850
247849
247848
247847
247846
247845
247844
247843
247842
247841
247840
247839
247838
247837
247836
247835
247834
247833
247832
247831
247830
247829
247828
247827
247826
247825
247824
247823
247822
247821
247820
247819
247818
247817
247816
247815
247519
247518
247517
226900
222523
212045
205919
198094
194442
191218
190487
180899
180898
180897
180896
180895
180894
180893
180892
180891
180890
180889
180887
180886
180885
180884
180883
180882
180881
180880
180879
180878
180877
180876
180875
180874
180873
180872
180871
180870
180869
180868
180867
180866
180865
180863
180862
180861
180860
180859
180858
180857
180856
180855
180854
180853
180852
180851
180850
180849
180848
180847
180846
180844
180843
179178
169759
155322
147287
147286
147285
147284
143794
132268
132267
132266
132265
132264
128936
115977
98531
86661
79672
64104
56955
52024
44162
44161
43262
33930
29340
29339
29338
29337
1444
1442
1441
1440
1436
1435
1434
1433
1432
1430
1428
1405
1396
1392
